## Supplementary material for "Quantitative profiling of basal and stress-induced ribosome collisions": Table S2

### Sheet: yeast_slurm_summary
Library	Sample name	Experimental details	Reads following cutadapt	Reads mapping to ncRNA	Spike pipeline 1 reads	Spike pipeline 2 reads	Spike pipeline 3 reads	Duplicate reads during deduplication	Reads retained after deduplication	Reads mapped to exons	Reads mapped to splice sites	Total mapped reads	Source file	Slurm ID	Disome percentage-pipeline 1	Disome percentage-pipeline 2	Disome percentage-pipeline 3
GL134	SM128F	BY4741, Ribo-seq, gradient, replicate 1	72021093	49135370	27516	54236	146658	4400092	18338973	13522146	62314	13584460	slurm-11997322.out	11997322	0.648122	0.791781	0.664271
	SM128Fd	BY4741, Disome-seq, gradient, replicate 1	38530815	33532238	792	1276	4118	3410956	1583503	253805	1267	255072	slurm-11997322.out	11997322
	SM129F	BY4741 hel2∆, Ribo-seq, gradient, replicate 1	72131495	53178062	22933	41900	96960	3497117	15359356	10969549	53464	11023013	slurm-11997322.out	11997322	0.857587	0.971213	0.686384
	SM129Fd	BY4741 hel2∆, Disome-seq, gradient, replicate 1	40508190	32901762	960	1547	5080	5183017	2418331	396952	2192	399144	slurm-11997322.out	11997322
	SM130F	BY4741 + 0.1% MMS, Ribo-seq, gradient, replicate 1	90935996	76118524	27989	63559	214405	2653471	11949596	9931408	22087	9953495	slurm-11997322.out	11997322	3.8986	5.32104	5.64163
	SM130Fd	BY4741 + 0.1% MMS, Disome-seq, gradient, replicate 1	34105886	27481997	582	954	3025	4528796	2092068	834377	5257	839634	slurm-11997322.out	11997322
	SM135F	BY4741, Ribo-seq, gradient, replicate 2	43466292	32001876	18867	30028	59527	2104125	9300764	6563193	30275	6593468	slurm-11997322.out	11997322	1.11194	1.12543	0.7132
	SM135Fd	BY4741, Disome-seq, gradient, replicate 2	76571155	64628448	671	1055	3314	8296891	3642502	262435	1242	263677	slurm-11997322.out	11997322
	SM136F	BY4741 hel2∆, Ribo-seq, gradient, replicate 2	76643952	54722025	24990	45152	97958	4143950	17680019	12576235	60111	12636346	slurm-11997322.out	11997322	1.02827	1.19999	0.827947
	SM136Fd	BY4741 hel2∆, Disome-seq, gradient, replicate 2	69541690	59142496	911	1408	4444	7089363	3305387	476206	2390	478596	slurm-11997322.out	11997322
	SM137F	BY4741 + 0.1% MMS, Ribo-seq, gradient, replicate 2	90765453	77402036	25540	49250	119385	2322739	10921293	8710297	18272	8728569	slurm-11997322.out	11997322	2.72209	3.25754	2.52398
	SM137Fd	BY4741 + 0.1% MMS, Disome-seq, gradient, replicate 2	56237776	47330397	717	1149	3622	6068362	2835394	681367	4326	685693	slurm-11997322.out	11997322
GL134_34M	SM128F_34M	BY4741, Ribo-seq, gradient, replicate 1	34000000	23194037	20342	34482	69222	1149545	9587196	7049588	32377	7081965	slurm-11997321.out	11997321	0.91432	0.981309	0.655382
	SM128Fd_34M	BY4741, Disome-seq, gradient, replicate 1	34000000	29590499	766	1209	3646	2895095	1510760	244872	1208	246080	slurm-11997321.out	11997321
	SM129F_34M	BY4741 hel2∆, Ribo-seq, gradient, replicate 1	34000000	25070082	15958	26007	45719	887257	7996942	5703362	27789	5731151	slurm-11997321.out	11997321	1.13071	1.16188	0.701082
	SM129Fd_34M	BY4741 hel2∆, Disome-seq, gradient, replicate 1	34000000	27615957	924	1465	4288	4113097	2266658	377431	2080	379511	slurm-11997321.out	11997321
	SM130F_34M	BY4741 + 0.1% MMS, Ribo-seq, gradient, replicate 1	34000000	28460299	19404	34999	80060	451948	5007693	4153043	9234	4162277	slurm-11997321.out	11997321	6.2966	6.88509	5.08166
	SM130Fd_34M	BY4741 + 0.1% MMS, Disome-seq, gradient, replicate 1	34000000	27396606	582	954	3014	4510609	2089771	833657	5250	838907	slurm-11997321.out	11997321
	SM135F_34M	BY4741, Ribo-seq, gradient, replicate 2	34000000	25029872	16718	25834	46715	1352294	7571119	5339657	24626	5364283	slurm-11997321.out	11997321	1.22202	0.996459	1.18884
	SM135Fd_34M	BY4741, Disome-seq, gradient, replicate 2	34000000	28695597	497	944	1428	2710395	2592580	196369	919	197288	slurm-11997321.out	11997321
	SM136F_34M	BY4741 hel2∆, Ribo-seq, gradient, replicate 2	34000000	24275349	16756	26844	43524	953056	8728071	6194888	29677	6224565	slurm-11997321.out	11997321	1.35436	1.48539	1.15596
	SM136Fd_34M	BY4741 hel2∆, Disome-seq, gradient, replicate 2	34000000	28917197	728	1062	2220	2629200	2451383	369424	1876	371300	slurm-11997321.out	11997321
	SM137F_34M	BY4741 + 0.1% MMS, Ribo-seq, gradient, replicate 2	34000000	28994728	16002	26128	44562	385108	4575602	3644669	7679	3652348	slurm-11997321.out	11997321	3.92487	4.22299	3.26687
	SM137Fd_34M	BY4741 + 0.1% MMS, Disome-seq, gradient, replicate 2	34000000	28613453	624	944	2102	3064361	2320084	578153	3678	581831	slurm-11997321.out	11997321
GL134_10M	SM128F_10M	BY4741, Ribo-seq, gradient, replicate 1	10000000	6823060	10123	14604	20489	119926	3036525	2224471	10332	2234803	slurm-11975511.out	11975511	1.32877	1.31012	1.17087
	SM128Fd_10M	BY4741, Disome-seq, gradient, replicate 1	10000000	8701909	479	701	1102	475660	821329	141734	671	142405	slurm-11975511.out	11975511
	SM129F_10M	BY4741 hel2∆, Ribo-seq, gradient, replicate 1	10000000	7372186	7219	10473	13502	87526	2526786	1797135	8622	1805757	slurm-11975511.out	11975511	1.56278	1.56602	1.29444
	SM129Fd_10M	BY4741 hel2∆, Disome-seq, gradient, replicate 1	10000000	8124732	545	789	1234	653773	1220261	215240	1190	216430	slurm-11975511.out	11975511
	SM130F_10M	BY4741 + 0.1% MMS, Ribo-seq, gradient, replicate 1	10000000	8369945	9910	15001	23497	49257	1557301	1286048	2838	1288886	slurm-11975511.out	11975511	9.84084	9.70042	9.41448
	SM130Fd_10M	BY4741 + 0.1% MMS, Disome-seq, gradient, replicate 1	10000000	8055525	355	546	884	762103	1181488	500824	3131	503955	slurm-11975511.out	11975511
	SM135F_10M	BY4741, Ribo-seq, gradient, replicate 2	10000000	7362699	7673	10663	13753	136445	2487103	1747814	7946	1755760	slurm-11975511.out	11975511	1.48782	1.59701	1.62105
	SM135Fd_10M	BY4741, Disome-seq, gradient, replicate 2	10000000	8439717	266	344	437	372414	1187432	91506	421	91927	slurm-11975511.out	11975511
	SM136F_10M	BY4741 hel2∆, Ribo-seq, gradient, replicate 2	10000000	7140709	7189	10321	12751	96454	2750086	1945466	9170	1954636	slurm-11975511.out	11975511	1.92072	1.9019	1.77838
	SM136Fd_10M	BY4741 hel2∆, Disome-seq, gradient, replicate 2	10000000	8505463	331	480	635	357598	1136304	175402	841	176243	slurm-11975511.out	11975511
	SM137F_10M	BY4741 + 0.1% MMS, Ribo-seq, gradient, replicate 2	10000000	8527160	7069	10269	13172	39275	1420393	1128969	2308	1131277	slurm-11975511.out	11975511	5.31991	5.27738	4.91769
	SM137Fd_10M	BY4741 + 0.1% MMS, Disome-seq, gradient, replicate 2	10000000	8416064	329	482	666	442226	1141044	293989	1848	295837	slurm-11975511.out	11975511
GL134_1M	SM128F_1M	BY4741, Ribo-seq, gradient, replicate 1	1000000	681809	1462	1926	2041	1654	314496	229469	1054	230523	slurm-11997319.out	11997319	1.85773	1.70616	1.70756
	SM128Fd_1M	BY4741, Disome-seq, gradient, replicate 1	1000000	869917	71	102	108	7423	122552	21083	108	21191	slurm-11997319.out	11997319
	SM129F_1M	BY4741 hel2∆, Ribo-seq, gradient, replicate 1	1000000	737798	968	1299	1349	970	259883	184090	895	184985	slurm-11997319.out	11997319	2.11578	1.90515	1.88084
	SM129Fd_1M	BY4741 hel2∆, Disome-seq, gradient, replicate 1	1000000	812478	77	115	121	9651	177750	31645	161	31806	slurm-11997319.out	11997319
	SM130F_1M	BY4741 + 0.1% MMS, Ribo-seq, gradient, replicate 1	1000000	836614	1653	2187	2362	772	160252	131736	251	131987	slurm-11997319.out	11997319	16.2092	13.7324	14.0838
	SM130Fd_1M	BY4741 + 0.1% MMS, Disome-seq, gradient, replicate 1	1000000	805025	51	82	86	12110	182779	78256	520	78776	slurm-11997319.out	11997319
	SM135F_1M	BY4741, Ribo-seq, gradient, replicate 2	1000000	736899	971	1286	1332	1471	260298	182102	827	182929	slurm-11997319.out	11997319	2.06855	1.98785	1.96144
	SM135Fd_1M	BY4741, Disome-seq, gradient, replicate 2	1000000	844274	29	40	42	4974	150710	11479	61	11540	slurm-11997319.out	11997319
	SM136F_1M	BY4741 hel2∆, Ribo-seq, gradient, replicate 2	1000000	713346	925	1265	1307	1136	284211	199631	954	200585	slurm-11997319.out	11997319	2.28892	2.25859	2.29509
	SM136Fd_1M	BY4741 hel2∆, Disome-seq, gradient, replicate 2	1000000	851020	44	61	62	4588	144330	22249	102	22351	slurm-11997319.out	11997319
	SM137F_1M	BY4741 + 0.1% MMS, Ribo-seq, gradient, replicate 2	1000000	852435	904	1240	1296	496	145773	115657	234	115891	slurm-11997319.out	11997319	5.66411	5.73806	5.90129
	SM137Fd_1M	BY4741 + 0.1% MMS, Disome-seq, gradient, replicate 2	1000000	841592	51	69	70	5955	152383	39004	252	39256	slurm-11997319.out	11997319
GL144_6000	SM128F_6M	BY4741, Ribo-seq, gradient, replicate 1	6000000	4054456	6550	9266	12242	142129	1791173	1304572	5987	1310559	slurm-12003653.out	12003653	1.54606	1.34475	1.50263
	SM128Fd_6M	BY4741, Disome-seq, gradient, replicate 1	6000000	5239740	289	471	556	127907	631797	90397	407	90804	slurm-12003653.out	12003653
	SM129F_6M	BY4741 hel2∆, Ribo-seq, gradient, replicate 1	6000000	4325969	4866	6887	8463	123272	1542296	1033009	5021	1038030	slurm-12003653.out	12003653	1.81611	1.74174	1.77489
	SM129Fd_6M	BY4741 hel2∆, Disome-seq, gradient, replicate 1	6000000	4938751	346	511	616	165816	894817	135785	741	136526	slurm-12003653.out	12003653
	SM130F_6M	BY4741 + 0.1% MMS, Ribo-seq, gradient, replicate 1	6000000	4921006	6991	10228	14469	72925	991600	738915	1616	740531	slurm-12003653.out	12003653	11.0103	10.057	11.3883
	SM130Fd_6M	BY4741 + 0.1% MMS, Disome-seq, gradient, replicate 1	6000000	4876550	265	429	528	211914	911008	345148	2155	347303	slurm-12003653.out	12003653
	SM135F_6M	BY4741, Ribo-seq, gradient, replicate 2	6000000	4305617	5103	6468	9049	191264	1494070	971454	4478	975932	slurm-12003653.out	12003653	1.78041	1.23024	1.96779
	SM135Fd_6M	BY4741, Disome-seq, gradient, replicate 2	6000000	5116592	148	273	237	86788	796383	51056	251	51307	slurm-12003653.out	12003653
	SM136F_6M	BY4741 hel2∆, Ribo-seq, gradient, replicate 2	6000000	4262579	4557	6421	7666	117329	1612426	1135191	5331	1140522	slurm-12003653.out	12003653	1.98489	1.96223	2.07179
	SM136Fd_6M	BY4741 hel2∆, Disome-seq, gradient, replicate 2	6000000	5156191	195	278	314	81550	761945	98318	515	98833	slurm-12003653.out	12003653
	SM137F_6M	BY4741 + 0.1% MMS, Ribo-seq, gradient, replicate 2	6000000	5097924	4492	6468	7853	50600	843623	666347	1382	667729	slurm-12003653.out	12003653	6.14878	5.88637	6.12024
	SM137Fd_6M	BY4741 + 0.1% MMS, Disome-seq, gradient, replicate 2	6000000	5095310	181	273	318	105807	798565	175187	1087	176274	slurm-12003653.out	12003653
GL144_X	SM128F_6M	BY4741, Ribo-seq, gradient, replicate 1	6000000	4050836	6401	9473	11629	38614	1898921	1359425	6130	1365555	slurm-12003659.out	12003659	1.71408	1.47534	1.54402
	SM128Fd_6M	BY4741, Disome-seq, gradient, replicate 1	6000000	5313036	246	424	497	104534	581933	91045	479	91524	slurm-12003659.out	12003659
	SM129F_6M	BY4741 hel2∆, Ribo-seq, gradient, replicate 1	6000000	4328108	4705	6870	7962	36123	1627807	1070108	5185	1075293	slurm-12003659.out	12003659	1.73856	1.80295	1.90023
	SM129Fd_6M	BY4741 hel2∆, Disome-seq, gradient, replicate 1	6000000	5013108	339	477	524	136380	849988	136298	782	137080	slurm-12003659.out	12003659
	SM130F_6M	BY4741 + 0.1% MMS, Ribo-seq, gradient, replicate 1	6000000	4913872	6825	10391	13798	29374	1042956	757540	1684	759224	slurm-12003659.out	12003659	12.7897	12.4911	14.3749
	SM130Fd_6M	BY4741 + 0.1% MMS, Disome-seq, gradient, replicate 1	6000000	4951751	218	341	385	175214	872650	353458	2187	355645	slurm-12003659.out	12003659
	SM135F_6M	BY4741, Ribo-seq, gradient, replicate 2	6000000	4291959	5090	6432	8364	55593	1644084	1052558	4839	1057397	slurm-12003659.out	12003659	1.70764	1.16767	1.88073
	SM135Fd_6M	BY4741, Disome-seq, gradient, replicate 2	6000000	5185193	141	262	210	74718	739879	50671	217	50888	slurm-12003659.out	12003659
	SM136F_6M	BY4741 hel2∆, Ribo-seq, gradient, replicate 2	6000000	4256430	4356	6482	7429	29345	1706796	1179224	5553	1184777	slurm-12003659.out	12003659	2.00529	2.09873	2.24054
	SM136Fd_6M	BY4741 hel2∆, Disome-seq, gradient, replicate 2	6000000	5225681	176	250	268	67364	706687	97428	529	97957	slurm-12003659.out	12003659
	SM137F_6M	BY4741 + 0.1% MMS, Ribo-seq, gradient, replicate 2	6000000	5083471	4338	6432	7498	12240	896791	687358	1470	688828	slurm-12003659.out	12003659	5.84109	5.94358	6.55798
	SM137Fd_6M	BY4741 + 0.1% MMS, Disome-seq, gradient, replicate 2	6000000	5162659	180	262	275	89298	747768	176184	1123	177307	slurm-12003659.out	12003659
ML001	PG001F_6M	BY4741, Ribo-seq, cushion, replicate 1	6000000	2365164	4584	8080	10459	258681	3365696	2487106	85427	2572533	slurm-12268755.out	12268755	3.40535	3.88837	4.25116
	PG001Fd_6M	BY4741, Disome-seq, cushion, replicate 1	6000000	5627943	2724	4184	4935	61936	305186	52631	1262	53893	slurm-12268755.out	12268755
	PG002F_6M	BY4741, Ribo-seq, cushion, replicate 2	6000000	2992660	4687	8017	10221	134537	2862582	2049430	63390	2112820	slurm-12268755.out	12268755	2.32454	2.41246	2.07466
	PG002Fd_6M	BY4741, Disome-seq, cushion, replicate 2	6000000	5446907	7978	13137	19543	114216	419334	84450	1138	85588	slurm-12268755.out	12268755

### Sheet: human_slurm_summary
Library	Sample name	Experimental details	Reads following cutadapt	Reads mapping to ncRNA	Spike pipeline 1 reads	Spike pipeline 2 reads	Spike pipeline 3 reads	Duplicate reads during deduplication	Reads retained after deduplication	Reads mapped by bowtie	Reads mapped to transcriptome	Source file	Slurm ID	Disome percentage-pipeline 1	Disome percentage-pipeline 2	Disome percentage-pipeline 3
GL135	SM147F	HEK293, Ribo-seq, replicate 1	108554142	22772109	39877	140466	584369	52026588	33171076	19709042	19672660	slurm-10214363.out	10214363	15.9581	10.0059	7.44096
	SM147Fd	HEK293, Disome-seq, replicate 1	341773852	162144815	40935	246255	1416885	138397639	39814513	5476629	3834604	slurm-10214199.out	10214199
	SM148F	HEK293, Ribo-seq, replicate 2	151102738	26337934	42144	171031	812784	74243987	49708033	32654694	32602510	slurm-10214363.out	10214363	13.9837	8.1743	5.95601
	SM148Fd	HEK293, Disome-seq, replicate 2	420890541	223561138	42254	313158	2091825	152114135	43123443	7011959	5314053	slurm-10214199.out	10214199
	SM149F	HEK293, Ribo-seq, replicate 3	86207373	18419103	38192	120482	484395	40135282	27168593	15741517	15711267	slurm-10214363.out	10214363	17.0719	10.2825	7.79485
	SM149Fd	HEK293, Disome-seq, replicate 3	309143429	142234859	39542	224062	1221276	130500507	35186787	4838128	3348715	slurm-10214199.out	10214199
GL135_85M	SM147F_85M	HEK293, Ribo-seq, replicate 1	85000000	17830872	38271	123352	457513	38842836	27868779	16443570	16413119	slurm-10274108.out	10274108	10.4719	9.93671	12.109
	SM147Fd_85M	HEK293, Disome-seq, replicate 1	85000000	40322493	34798	118906	353177	26012635	18311695	2538494	1745596	slurm-10274109.out	10274109
	SM148F_85M	HEK293, Ribo-seq, replicate 2	85000000	14813112	38723	124728	458610	37362244	32366034	20976480	20942789	slurm-10274108.out	10274108	10.0259	8.71382	9.72085
	SM148Fd_85M	HEK293, Disome-seq, replicate 2	85000000	45149401	34409	129381	421732	22319835	17109032	2774575	2073693	slurm-10274109.out	10274109
	SM149F_85M	HEK293, Ribo-seq, replicate 3	85000000	18160300	38095	119569	477515	39456566	26905619	15583798	15553847	slurm-10274108.out	10274108	10.7796	9.88436	13.1205
	SM149Fd_85M	HEK293, Disome-seq, replicate 3	85000000	39113077	33586	116118	336810	28208280	17341833	2428418	1656789	slurm-10274109.out	10274109
GL135_10M	SM147F_10M	HEK293, Ribo-seq, replicate 1	10000000	2098327	18193	31842	53603	3244366	4603704	2439002	2434413	slurm-10214210.out	10214210	11.4516	11.0048	12.445
	SM147Fd_10M	HEK293, Disome-seq, replicate 1	10000000	4744649	15402	28193	41289	1637508	3576554	392274	266534	slurm-10214211.out	10214211
	SM148F_10M	HEK293, Ribo-seq, replicate 2	10000000	1743676	18044	31446	53799	3239127	4963398	2936513	2931814	slurm-10214210.out	10214210	10.679	9.80022	10.0945
	SM148Fd_10M	HEK293, Disome-seq, replicate 2	10000000	5309607	15602	29920	49534	1428058	3212801	408802	303084	slurm-10214211.out	10214211
	SM149F_10M	HEK293, Ribo-seq, replicate 3	10000000	2136176	18254	31971	55789	3178419	4629616	2432945	2428133	slurm-10214210.out	10214210	11.714	10.9731	13.0411
	SM149Fd_10M	HEK293, Disome-seq, replicate 3	10000000	4602680	14729	27770	39827	1865112	3492381	386188	259957	slurm-10214211.out	10214211
GL135_1M	SM147F_1M	HEK293, Ribo-seq, replicate 1	1000000	209303	3370	4828	5378	217664	567655	253133	252632	slurm-10213811.out	10213811	12.7321	12.0024	12.4369
	SM147Fd_1M	HEK293, Disome-seq, replicate 1	1000000	474593	2528	3874	4144	60135	461128	40796	27649	slurm-10213822.out	10213822
	SM148F_1M	HEK293, Ribo-seq, replicate 2	1000000	174042	3506	4968	5536	227756	592666	300386	299863	slurm-10213811.out	10213811	11.2883	10.4984	10.3441
	SM148Fd_1M	HEK293, Disome-seq, replicate 2	1000000	531301	2878	4424	5012	52909	410778	42179	31322	slurm-10213822.out	10213822
	SM149F_1M	HEK293, Ribo-seq, replicate 3	1000000	213280	3456	4961	5574	211588	569558	254078	253514	slurm-10213811.out	10213811	13.1104	12.0546	12.7089
	SM149Fd_1M	HEK293, Disome-seq, replicate 3	1000000	460071	2420	3824	4045	76206	459678	39814	26785	slurm-10213822.out	10213822
GL145_X	SM147F_10M	HEK293, Ribo-seq, replicate 1	10000000	2154789	17644	32482	52288	3230053	4562870	2392941	2388216	slurm-10446391.out	10446391	13.7705	14.2769	14.0384
	SM147Fd_10M	HEK293, Disome-seq, replicate 1	10000000	5013907	19296	34062	55918	1458248	3471927	418428	417097	slurm-10446388.out	10446388
	SM148F_10M	HEK293, Ribo-seq, replicate 2	10000000	1800517	17723	32016	52693	3269374	4877416	2851685	2846871	slurm-10446391.out	10446391	13.4785	13.0629	11.6039
	SM148Fd_10M	HEK293, Disome-seq, replicate 2	10000000	5428076	19537	36591	68932	1300725	3202267	489935	488886	slurm-10446388.out	10446388
	SM149F_10M	HEK293, Ribo-seq, replicate 3	10000000	2184602	17893	32817	55264	3173313	4586821	2392071	2387121	slurm-10446391.out	10446391	14.6861	15.4313	15.8893
	SM149Fd_10M	HEK293, Disome-seq, replicate 3	10000000	4919728	18447	31918	51918	1623235	3405119	424760	423647	slurm-10446388.out	10446388
GL145_6000	SM147F_10M	HEK293, Ribo-seq, replicate 1	10000000	2199646	18107	32273	55986	3300053	4444315	2362267	2357725	slurm-10446386.out	10446386	13.4508	13.319	13.5037
	SM147Fd_10M	HEK293, Disome-seq, replicate 1	10000000	4951643	20357	36698	62658	1491262	3494437	413252	411951	slurm-10458661.out	10458661
	SM148F_10M	HEK293, Ribo-seq, replicate 2	10000000	1828511	18364	31923	55875	3311852	4803762	2848909	2844086	slurm-10446386.out	10446386	13.1245	12.1834	10.8772
	SM148Fd_10M	HEK293, Disome-seq, replicate 2	10000000	5357798	20637	39064	77724	1340405	3224073	483930	482845	slurm-10458661.out	10458661
	SM149F_10M	HEK293, Ribo-seq, replicate 3	10000000	2221581	18311	32313	57996	3264675	4455748	2349366	2344556	slurm-10446386.out	10446386	14.2753	14.3853	14.8967
	SM149Fd_10M	HEK293, Disome-seq, replicate 3	10000000	4862367	19661	34386	59242	1639948	3438443	420341	419213	slurm-10458661.out	10458661
ML003	PG009F	HEK293+ANS(1 ug/mL), Ribo-seq, replicate 1	55423845	15046148	24889	66956	269379	28131256	11977062	6579883	6565623	slurm-10442883.out	10442883	52.449	43.6955	25.27
	PG009Fd	HEK293+ANS(1 ug/mL), Disome-seq, replicate 1	117217637	43971909	29788	113896	1051634	52192154	20001940	9192917	8667385	slurm-10442960.out	10442960
	PG010F	HEK293+ANS(1 ug/mL), Ribo-seq, replicate 2	47944839	14927916	26052	72068	283690	22851991	9881242	5206913	5194171	slurm-10442883.out	10442883	56.1114	48.4496	29.7238
	PG010Fd	HEK293+ANS(1 ug/mL), Disome-seq, replicate 2	105076647	38868054	32437	122063	1067695	46556560	18584338	8751446	8268297	slurm-10442960.out	10442960
	PG011F	HEK293+Mock, Ribo-seq, replicate 1	48442262	9900146	24425	64598	251909	25803306	12486901	7685016	7672090	slurm-10442883.out	10442883	17.0638	12.3249	6.05275
	PG011Fd	HEK293+Mock, Disome-seq, replicate 1	74161284	39406022	30592	118418	1007583	24755235	8992444	2450423	1977057	slurm-10442960.out	10442960
	PG012F	HEK293+Mock, Ribo-seq, replicate 2	57420406	10994125	27516	69303	264004	30811977	15350300	9114271	9097648	slurm-10442883.out	10442883	19.4809	13.5517	6.40952
	PG012Fd	HEK293+Mock, Disome-seq, replicate 2	175065563	48934390	35169	136710	1192071	106499917	18439185	3802229	2813291	slurm-10442960.out	10442960
ML003_10M	PG009F_10M	HEK293+ANS(1 ug/mL), Ribo-seq, replicate 1	10000000	2712622	13169	26278	48970	3559016	3679392	1862408	1858031	slurm-10442893.out	10442893	46.4469	45.1044	38.3072
	PG009Fd_10M	HEK293+ANS(1 ug/mL), Disome-seq, replicate 1	10000000	3752211	17245	36324	89571	1407679	4750539	2229178	2110260	slurm-10447057.out	10447057
	PG010F_10M	HEK293+ANS(1 ug/mL), Ribo-seq, replicate 2	10000000	3114071	15125	31091	59488	3403438	3423003	1674289	1669968	slurm-10442893.out	10442893	49.5212	49.3747	43.668
	PG010Fd_10M	HEK293+ANS(1 ug/mL), Disome-seq, replicate 2	10000000	3698939	20418	42218	101630	1389158	4810273	2332426	2211608	slurm-10447057.out	10447057
	PG011F_10M	HEK293+Mock, Ribo-seq, replicate 1	10000000	2041413	13738	27391	52096	3700803	4205688	2450201	2445853	slurm-10442893.out	10442893	15.1899	13.2153	9.70526
	PG011Fd_10M	HEK293+Mock, Disome-seq, replicate 1	10000000	5314768	21520	50466	135983	1505701	3043548	842371	686207	slurm-10447057.out	10447057
	PG012F_10M	HEK293+Mock, Ribo-seq, replicate 2	10000000	1914318	14203	26421	46094	3475007	4564581	2505347	2500301	slurm-10442893.out	10442893	12.538	12.6557	11.3504
	PG012Fd_10M	HEK293+Mock, Disome-seq, replicate 2	10000000	2794483	18854	34700	68508	3858294	3278715	631950	475798	slurm-10447057.out	10447057
ML001	BT003F_8M	WTC11 iPSCs, Ribo-seq, replicate 1	8000000	1473311	2497	4450	5125	3012642	3508922	1814383	1810898	slurm-10654618.out	10654618	9.54904	10.6292	9.35254
	BT003Fd_8M	WTC11 iPSCs, Disome-seq, replicate 1	8000000	5476256	3595	5687	7550	778457	1737737	276293	275246	slurm-10480506.out	10480506
	BT004F_8M	WTC11 iPSCs, Ribo-seq, replicate 2	8000000	1600197	4906	8683	10087	1904546	4485170	2509776	2504416	slurm-10654618.out	10654618	13.5033	14.6097	13.536
	BT004Fd_8M	WTC11 iPSCs, Disome-seq, replicate 2	8000000	5408544	5765	9310	11820	412294	2167342	461051	459429	slurm-10480506.out	10480506
ML013_14	SM177F_10M	HCT116, Ribo-seq, replicate 1	10000000	2263920	4693	7672	9565	5293465	2433050	1000984	999495	slurm-10660321.out	10660321	9.13303	10.4522	10.088
	SM177Fd_10M	HCT116, Disome-seq, replicate 1	10000000	8746081	2595	3653	4738	287805	961376	68423	55549	slurm-10660320.out	10660320
	SM178F_10M	HCT116, Ribo-seq, replicate 2	10000000	2243539	4900	7927	9442	5049618	2697401	1206576	1205091	slurm-10660321.out	10660321	9.70055	11.4328	11.3294
	SM178Fd_10M	HCT116, Disome-seq, replicate 2	10000000	8972860	2235	3009	3621	173060	850459	71420	59049	slurm-10660320.out	10660320
